# Inhibition of Hippo signalling disrupts germinative cell-cycle progression and larval development in *Echinococcus multilocularis*

**DOI:** 10.64898/2026.10.29.762824

**Authors:** Luisa Schiegl, Monika Bergmann, Klaus Brehm

## Abstract

The metacestode larval stage of *Echinococcus multilocularis* exhibits a remarkable capacity for sustained, infiltrative growth, driven by germinative cells, the parasite’s only mitotically active cell population. Yet, despite this seemingly unlimited growth potential, cell proliferation and differentiation must remain tightly coordinated to maintain tissue organization and parasite development. Here, we identify and functionally investigate components of the Hippo signaling pathway, a conserved regulator of cellular growth and tissue homeostasis, in *E. multilocularis*. We identified the principal components of the canonical pathway, including a highly divergent Yorkie ortholog, and demonstrated an interaction between EmYorkie and the TEAD-family transcription factor EmScalloped. Both *emhippo* and *emyorkie* are expressed in proliferating germinative cells and in association with differentiated neural and muscle cells, suggesting functions beyond stem cell regulation. RNA interference targeting *emyorkie* enhanced metacestode vesicle formation without a detectable increase in EdU incorporation at the time point examined. Treatment with XMU-MP-1, an inhibitor originally developed against mammalian MST1/2 kinases, induced pronounced enlargement and multinucleation of germinative cells, some of which retained the capacity for DNA synthesis despite the absence of detectable phospho-histone H3 staining. Comparison with the Aurora kinase inhibitor MLN8237 revealed differences in the magnitude and concentration dependence of giant-cell formation and phosphor-histone H3 staining. Together, our findings provide evidence for a role of EmYorkie in early larval development and reveal pronounced effects of XMU-MP-1 on germinative-cell morphology and cell-cycle-associated processes, highlighting the potential importance of Hippo-associated signaling in this parasitic flatworm.
