## Supplementary Table 1 for "Inhibition of Hippo signalling disrupts germinative cell-cycle progression and larval development in *Echinococcus multilocularis*"

### Sheet: Tabelle1
A. Oligonucleotides
Application	Target / oligonucleotide	Sequence (5′–3′)
Y2H cloning	Y2H_scalloped-F	GATGATCATATGATGCAACCACCAGCC
Y2H cloning	Y2H_scalloped-R	GATGATGAATTCTCAATCAACCGTGGAGG
Y2H cloning	Y2H_yorkie-F	GATGATCATATGATGGAAGAAAAAAGTGAATCTC
Y2H cloning	Y2H_yorkie-R	GATGATCCCGGGTTATCCCTGCTGAGATCG
RT-qPCR	emhippo-F	GCAAAGAGAGCGAAAATGTGG
RT-qPCR	emhippo-R	CCAGCGGTCAACGTCCTT
RT-qPCR	emyorkie-F	GATTCTAGTATGGACAATTGTGAAGTGG
RT-qPCR	emyorkie-R	CCGAGTTAGCACGATCTCAGC
RT-qPCR (reference)	Elp F	TGATGAAAGTGAAGCCAAGGAACTTGAG
RT-qPCR (reference)	Elp R	TTCGTCTGGAGCGTCTCATTCTTAGAG
WMISH	WMISH_hippo-F	ACTGGATGAGTCAGAACTATCA
WMISH	WMISH_hippo-R	TGTCAATCACTTCTTGCG
WMISH	WMISH_yorkie-F	AGACTCGAGTAAGGCTACGA
WMISH	WMISH_yorkie-R	CCTCCTGAGACCAACTGA
WMISH	WMISH_CK1a3-R	GGCGTATTATTACCAGAAGG
RNAi	siRNA_Hippo_s	GACAUAAAGGCGGGCAAUAUAUU
RNAi	siRNA_Hippo_as	AAUAUAUUGCCCGCCUUUAUGUC
RNAi	siRNA_Yorkie_s	GCACAUCGCUCAUACCAAAUCAU
RNAi	siRNA_Yorkie_as	AUGAUUUGGUAUGAGCGAUGUGC
B. Gene identifiers
Gene	EmuJ accession	UniProt accession	GenBank accession
EmHippo	EmuJ_000067500	A0A087VXJ7	—
EmMats	EmuJ_000189500	A0A087W069	—
EmSalvador	EmuJ_000331400	A0A068XXN5	—
EmWarts	EmuJ_000700100	A0A068YB09	—
EmYorkie	EmuJ_000808000	A0A068Y7N7	—
EmScalloped	EmuJ_000606300	A0A068Y288	—
ELP	EmuJ_000485800	—	AJ012663
